# Recurrent astrocyte transcriptional states with spatial and functional specialization are induced by brain metastases independently of their primary tumor origin

**DOI:** 10.64898/2026.11.16.766881

**Authors:** Carolina Hernández-Oliver, Lluís Cordón-Barris, Ana Sartorius-Yáñez, María González, Davide Maspero, Marc Elosua-Bayés, Neibla Priego, Leticia Cuarental, Laura Álvaro-Espinosa, Oliva Sánchez, Violeta Fernández, Guillermo Palou-Márquez, Carlos Parra-Pérez, Antonia Stammberger, Aránzazu Rosado, Ana Dopazo, María Ángeles Moro, Marc Schmitz, Holger Heyn, RENACER, Fátima Al-Shahrour, Manuel Valiente

**Author notes:** A list of authors appears at the end of the paper.

## Abstract

Reactive astrocytes have emerged as important components of the brain metastasis niche, yet a state-resolved framework for metastasis-associated astrocyte biology is still lacking. Here, we integrate single-cell and spatial transcriptomics across syngeneic breast, lung and melanoma models of brain metastases to define a state-resolved astrocyte landscape. We identify recurrent tumor-associated astrocyte states shared across tumor origins, map their spatial distribution, and find that a subset, which we term AST-BrM, becomes selectively reprogrammed at the tumor-microenvironment interface, supporting niche-coupled organization rather than a diffuse brain-wide reactive response. AST-BrM defines distinct metastasis-associated astrocyte states at the peritumoral interface, distinguishes them from homeostatic-like astrocytes beyond generic inflammatory activation, and resolves into two therapeutically actionable programs: an AP-1-high axis and a STAT3^+^/HOPX^+^-associated axis. Genetic and pharmacological perturbations establish functional relevance, and an AP-1/c-FOS-driven signature is associated with clinical outcome. Together, these findings define conserved, spatially organized and actionable astrocyte programs that drive brain metastasis progression.
