## Supplementary Table 2 for "Recurrent astrocyte transcriptional states with spatial and functional specialization are induced by brain metastases independently of their primary tumor origin"

### Sheet: AST.onlyBRM_FindAllMarkers_top5
cluster	gene	avg_log2FC
AST1	Nnat	0.909097
AST1	Ccdc153	0.699376
AST1	Tmem212	0.68979
AST1	Rarres2	0.684046
AST1	Mt3	0.674058
AST1	Ascc1	0.639154
AST1	Fam183b	0.622371
AST1	Dynlrb2	0.616965
AST1	Meig1	0.61498
AST1	Sparcl1	0.613896
AST1	Rsph1	0.590892
AST1	CT010467.1	0.585712
AST1	Pcp4l1	0.582324
AST1	Sntn	0.580433
AST1	Chchd10	0.573411
AST1	Pltp	0.564767
AST1	Tubb4b	0.563961
AST1	Calb1	0.563445
AST1	Dbi	0.558111
AST1	Mt1	0.552976
AST1	Enkur	0.548714
AST1	Tuba1a	0.546528
AST1	Lmo4	0.545672
AST1	Mlf1	0.536847
AST1	Nudt4	0.536228
AST1	Hspa2	0.532506
AST1	Efcab10	0.527862
AST1	Foxj1	0.5261
AST1	Elof1	0.525641
AST1	Cfap126	0.520996
AST1	Aqp4	0.520713
AST1	Sparc	0.516243
AST1	Dnali1	0.513008
AST1	Ecrg4	0.512678
AST1	Tppp3	0.512248
AST1	Fxyd1	0.508461
AST1	Tm4sf1	0.503435
AST1	Ccdc113	0.497002
AST1	Ak7	0.495828
AST1	Ramp1	0.495543
AST1	S100b	0.493531
AST1	Gas6	0.492961
AST1	Cfap45	0.490481
AST1	Bphl	0.49041
AST1	Hsp90aa1	0.485343
AST1	Fam216b	0.484577
AST1	Tmem47	0.482829
AST1	Mt2	0.48138
AST1	Mns1	0.480406
AST1	Ccdc39	0.475253
AST10	Ctss	163948188872085
AST10	Laptm5	143450500508298
AST10	Fcer1g	143128384200749
AST10	Tyrobp	137016155519724
AST10	Cd74	136593178270648
AST10	Ms4a6c	134743136277852
AST10	Mpeg1	127322766758194
AST10	Ctsc	126628168370486
AST10	Tgfbi	126484957534447
AST10	Lyz2	126156242483828
AST10	Lcp1	126142957668856
AST10	Ly6e	126085508140203
AST10	Ms4a6d	1247671097125
AST10	Srgn	124661917035386
AST10	Grn	124639359087362
AST10	Il1b	12249908902743
AST10	Ifi27l2a	119278611723121
AST10	Cd52	114759205307644
AST10	Cd53	114153584542202
AST10	Fxyd5	114083533290435
AST10	Cd68	112513038975674
AST10	Zfp36	112226074931853
AST10	Rgs1	112065546517242
AST10	Itgb2	111957430424637
AST10	Ly6a	110433745866222
AST10	Cyba	110416050879295
AST10	Ptprc	110106099192724
AST10	Plek	108661698534995
AST10	Fcgr2b	108382296589731
AST10	Ly6c2	108379062988278
AST10	Ms4a4c	107997471288087
AST10	Mafb	107684573030247
AST10	Ifi30	10699132070398
AST10	Ms4a6b	106825532765148
AST10	Alox5ap	106474771451747
AST10	Lst1	105199770974907
AST10	Npc2	105189240180758
AST10	Ccr5	104659471456819
AST10	Coro1a	104216839799196
AST10	H2-Aa	103718193545959
AST10	Fcgr3	103688212955775
AST10	Rn18s-rs5	103019743184832
AST10	Aif1	102935797909468
AST10	Fcgr1	10284661302182
AST10	Slfn2	102282737761854
AST10	Csf1r	101898013593684
AST10	H2-Ab1	101072817256705
AST10	Lgmn	100728259926133
AST10	Ctsb	1005346769015
AST10	Unc93b1	0.993002
AST11	Ifit3	141318854909447
AST11	Ifit1	137766037082303
AST11	Isg15	131247137595859
AST11	Rsad2	128456399867083
AST11	Cxcl10	112578777978775
AST11	Oasl2	110845475612563
AST11	Ifit3b	102751278372808
AST11	Irf7	0.992481
AST11	Gbp7	0.904127
AST11	Usp18	0.889052
AST11	Gbp2	0.886309
AST11	Trim30a	0.874331
AST11	Rtp4	0.871878
AST11	Stat1	0.869139
AST11	Iigp1	0.861827
AST11	Ifi47	0.833726
AST11	Igtp	0.829069
AST11	Ifi44	0.803679
AST11	Xaf1	0.803442
AST11	Ifit2	0.797491
AST11	Stat2	0.786324
AST11	Bst2	0.781364
AST11	Ifitm3	0.775296
AST11	Cmpk2	0.743031
AST11	Psmb8	0.725845
AST11	Ifi27l2a	0.723507
AST11	B2m	0.707018
AST11	Ly6e	0.705952
AST11	Psmb9	0.697599
AST11	Ifi204	0.68558
AST11	H2-K1	0.683499
AST11	Oasl1	0.676554
AST11	Zbp1	0.676233
AST11	Ifih1	0.669649
AST11	Ccl4	0.668102
AST11	Slfn5	0.661092
AST11	Trim30d	0.659234
AST11	Gbp3	0.654512
AST11	Herc6	0.644787
AST11	H2-D1	0.640803
AST11	H2-T23	0.636638
AST11	Ddx60	0.634593
AST11	Slfn4	0.6327
AST11	Plac8	0.626359
AST11	Ifi209	0.616884
AST11	Trafd1	0.60956
AST11	Irgm1	0.609403
AST11	Ifi207	0.607462
AST11	Ddx58	0.60736
AST11	Tap1	0.607162
AST12	Mki67	138385589406567
AST12	Top2a	132177786690382
AST12	Tpx2	119413925939733
AST12	Anln	113297755190201
AST12	Cenpf	105775388838214
AST12	Cenpe	104890481339175
AST12	Rrm2	101805479354365
AST12	Incenp	0.984089
AST12	Kif23	0.971927
AST12	Nusap1	0.960117
AST12	Tubb5	0.929245
AST12	H1f5	0.905967
AST12	Hmmr	0.889966
AST12	Kif11	0.879825
AST12	Ccna2	0.878959
AST12	Tmcc1	0.871405
AST12	Prc1	0.870974
AST12	Rps18-ps4	0.859178
AST12	Ckap2l	0.855465
AST12	Rad21	0.848769
AST12	Cdca8	0.846926
AST12	Ube2c	0.844765
AST12	Olfr77	0.844412
AST12	Melk	0.830672
AST12	Hmgb2	0.828979
AST12	H1f0	0.8265
AST12	H1f4	0.821632
AST12	Rrm1	0.814782
AST12	H1f3	0.811565
AST12	Aspm	0.796188
AST12	Fam221b	0.778845
AST12	Bub1b	0.777933
AST12	Sgo2a	0.771964
AST12	Knl1	0.767953
AST12	Kif20b	0.761886
AST12	Racgap1	0.759152
AST12	ENSMUSG00002075444	0.749218
AST12	Uimc1	0.74867
AST12	Tmpo	0.742498
AST12	Snx32	0.740721
AST12	Mad2l1	0.73904
AST12	Med21	0.723702
AST12	Tacc3	0.716709
AST12	Smc4	0.71285
AST12	Igfbp4	0.710887
AST12	Hells	0.70437
AST12	Spopl	0.697689
AST12	Rccd1	0.694702
AST12	Hmga2	0.689581
AST12	Lmnb1	0.686975
AST2	AY036118	0.994317
AST2	mt-Nd6	0.731247
AST2	Rbm4b	0.728499
AST2	Particl	0.696929
AST2	Atl1	0.674825
AST2	Apol7d	0.666563
AST2	Lrrc8d	0.655514
AST2	Ap5m1	0.651442
AST2	Tug1	0.625494
AST2	Lamb1	0.616778
AST2	Lars2	0.610808
AST2	mt-Nd5	0.597876
AST2	Phtf1os	0.596394
AST2	BC049715	0.581656
AST2	Plec	0.565757
AST2	Neat1	0.556314
AST2	Rrnad1	0.53922
AST2	Tmem67	0.538106
AST2	Col5a1	0.533334
AST2	Il12rb2	0.530616
AST2	Sgip1	0.495025
AST2	Dst	0.49431
AST2	Fat1	0.490923
AST2	Prrc2a	0.489981
AST2	Cdk19os	0.488158
AST2	Adarb2	0.484081
AST2	Hspg2	0.475876
AST2	mt-Rnr1	0.472275
AST2	Zmiz1os1	0.470138
AST2	Ahnak	0.468323
AST2	Sh3pxd2a	0.452411
AST2	Snhg14	0.451962
AST2	Gabre	0.451249
AST2	Flnb	0.450156
AST2	Myh9	0.448663
AST2	Lamc1	0.443741
AST2	Nopchap1	0.435415
AST2	Hyou1	0.434384
AST2	Met	0.433297
AST2	Pibf1	0.430976
AST2	Nfat5	0.430245
AST2	Gskip	0.427924
AST2	Has2os	0.425388
AST2	B3galt2	0.417735
AST2	Appbp2os	0.416909
AST2	Flna	0.415245
AST2	Nid1	0.413331
AST2	St7l	0.412311
AST2	Ccn1	0.410968
AST2	Pxdn	0.406309
AST3	C3	0.94461
AST3	Egr1	0.83344
AST3	Fos	0.647508
AST3	Ccn1	0.565038
AST3	Ier2	0.564545
AST3	Dusp1	0.465376
AST3	Jun	0.420044
AST3	Zfp36l1	0.397291
AST3	Serping1	0.390912
AST3	Junb	0.387116
AST3	C4b	0.383484
AST3	Fosb	0.381382
AST3	Ddr1	0.373821
AST3	Gfap	0.37295
AST3	H2-K1	0.341443
AST3	Iigp1	0.327534
AST3	Lcn2	0.325383
AST3	Lbp	0.322915
AST3	Cobll1	0.310227
AST3	Atp1a1	0.307575
AST3	Gadd45g	0.305685
AST3	Socs3	0.295077
AST3	Clu	0.292916
AST3	Mxra8	0.269743
AST3	Jund	0.266106
AST3	Uhrf1bp1	0.25795
AST3	Zfp36	0.255964
AST3	Tcea3	0.255739
AST4	Ecrg4	106101689960861
AST4	Rarres2	106020476722579
AST4	Tmem212	105180432545902
AST4	Calml4	100831944637949
AST4	Prxl2a	100291448769984
AST4	Ccdc153	0.99752
AST4	Rsph1	0.98043
AST4	Fam183b	0.952142
AST4	Dynlrb2	0.944463
AST4	Pltp	0.935884
AST4	Riiad1	0.907067
AST4	Mlf1	0.889054
AST4	Bphl	0.884098
AST4	Pcp4l1	0.883082
AST4	Chchd10	0.877163
AST4	Meig1	0.873591
AST4	Elof1	0.869122
AST4	Rbp1	0.866764
AST4	Tmem107	0.851188
AST4	Mgst1	0.843616
AST4	Lbp	0.842993
AST4	Ak7	0.84249
AST4	Itm2c	0.838741
AST4	Enkur	0.834488
AST4	Clu	0.832671
AST4	Dbi	0.83043
AST4	Cfap126	0.827651
AST4	S100b	0.825397
AST4	Spa17	0.824556
AST4	CT010467.1	0.818463
AST4	Mt3	0.814812
AST4	Pifo	0.813754
AST4	Fam166c	0.808016
AST4	Ccdc113	0.800821
AST4	Prnp	0.800486
AST4	Hspb1	0.798846
AST4	Mt1	0.790951
AST4	Ccdc34	0.78853
AST4	Ramp1	0.788425
AST4	Mns1	0.787297
AST4	Hspa2	0.78197
AST4	Cetn2	0.777866
AST4	Foxj1	0.776758
AST4	Igfbp2	0.775278
AST4	Hsp90aa1	0.768044
AST4	Cfap54	0.767069
AST4	Lrp8	0.762552
AST4	Wls	0.760869
AST4	Crip2	0.757745
AST4	Tppp3	0.752227
AST5	Lgals1	101695347621526
AST5	Dct	0.99583
AST5	Pmel	0.945488
AST5	Tyrp1	0.930901
AST5	Syt4	0.867769
AST5	Tpm1	0.857907
AST5	Mlana	0.795013
AST5	Dap	0.758113
AST5	Igfbp4	0.755693
AST5	Hmga2	0.752672
AST5	Mtap	0.725138
AST5	Npm1	0.72131
AST5	Slc45a2	0.714791
AST5	Nolc1	0.714232
AST5	Rpl17	0.706679
AST5	Phlda1	0.65702
AST5	Met	0.649486
AST5	Tomm70a	0.635833
AST5	Ldha	0.629578
AST5	Ybx3	0.628361
AST5	H1f0	0.628345
AST5	Gpnmb	0.622596
AST5	Hnrnpab	0.615598
AST5	Slc24a5	0.613975
AST5	Rhoc	0.611619
AST5	Idi1	0.603885
AST5	Gapdh	0.600826
AST5	Rps26	0.599541
AST5	Rpl7a	0.586985
AST5	Mak16	0.586039
AST5	Ola1	0.58464
AST5	Ets1	0.584622
AST5	Rps2	0.580175
AST5	Ssr2	0.576197
AST5	Cdk4	0.571631
AST5	Trpm1	0.571014
AST5	Mgarp	0.570489
AST5	Olfr77	0.566501
AST5	Cdv3	0.56336
AST5	Serbp1	0.56153
AST5	Tcp1	0.56146
AST5	Rps18-ps4	0.556988
AST5	Rars	0.555798
AST5	Spp1	0.554136
AST5	Syngr1	0.551604
AST5	Eif4a1	0.548663
AST5	Mtmr2	0.545787
AST5	Tmsb10	0.543316
AST5	Rpl5	0.541184
AST5	Rrm2	0.540647
AST6	Slc1a2	190298404208786
AST6	Cspg5	173507174674569
AST6	Ptn	169536141765691
AST6	Slc1a3	168998678349545
AST6	Bcan	15984917815088
AST6	S1pr1	159843838642091
AST6	Plpp3	15631041650556
AST6	Luzp2	155115800074682
AST6	Aldoc	153404817455562
AST6	Atp1a2	153088923949658
AST6	Nrxn1	151936761322302
AST6	Ntsr2	151851149263771
AST6	Cldn10	150635612533874
AST6	Tspan7	147900255282971
AST6	Mfge8	146733015649967
AST6	Dclk1	146111756857649
AST6	Gria2	145206407569673
AST6	Htra1	144280439904055
AST6	Slc4a4	144069189453042
AST6	Ntm	141244212860917
AST6	Glul	137064262065899
AST6	Gpm6a	13533371323577
AST6	Gnao1	132584341160483
AST6	Cxcl14	130788746899278
AST6	Lsamp	129792507409812
AST6	F3	127864264855842
AST6	Sparcl1	125905389339679
AST6	Ptprz1	124845210053894
AST6	Hes5	124460651265629
AST6	Ttyh1	123863159974166
AST6	Ank2	120903188026093
AST6	Scg3	1190263807588
AST6	Mgll	118424834375909
AST6	Slc6a1	114706237920135
AST6	Acsl3	112888138248698
AST6	Btbd17	111578691594387
AST6	Chst2	110679999070733
AST6	Tubb2b	108746527717559
AST6	Fjx1	108132808881969
AST6	Rorb	108019742988409
AST6	Tril	10767701019196
AST6	Atp1b2	106806304119946
AST6	Gpr37l1	105269583553639
AST6	Kcnk1	104931421056821
AST6	Fam171b	10454400667947
AST6	Slco1c1	10453446343546
AST6	Slc6a11	104438361513572
AST6	Fgfr3	104341224939923
AST6	Phyhipl	104118005110021
AST6	Gja1	103972898615656
AST7	Rps18-ps4	130492994818338
AST7	Olfr77	129123501610326
AST7	Fam221b	118179397468858
AST7	Snx32	115808562710414
AST7	Uimc1	110448964943707
AST7	Igfbp4	107936078156261
AST7	Med21	105607911796774
AST7	Tomm6os	103014483855074
AST7	Golim4	0.990801
AST7	Sema3c	0.987676
AST7	Tlcd1	0.975402
AST7	Spopl	0.965214
AST7	Fn1	0.960061
AST7	Gadl1	0.953091
AST7	Inhba	0.943039
AST7	Hmga2	0.941115
AST7	Wdr83	0.926004
AST7	Vmn2r60	0.92166
AST7	Flnb	0.919563
AST7	Apol7d	0.918025
AST7	Septin9	0.911857
AST7	Tmcc1	0.907128
AST7	Mtap	0.898997
AST7	Shc4	0.896676
AST7	Ydjc	0.888221
AST7	Ahnak	0.877331
AST7	Tpm1	0.874469
AST7	Myof	0.855169
AST7	Lgr6	0.849923
AST7	Htra2	0.846158
AST7	Mrpl47	0.842463
AST7	Actn1	0.838651
AST7	Ank	0.837817
AST7	Xrcc6	0.837343
AST7	Msn	0.836751
AST7	Dap	0.836399
AST7	Col5a1	0.83348
AST7	LTO1	0.832528
AST7	Myc	0.830486
AST7	Eef2	0.83046
AST7	Gabpa	0.827583
AST7	Tmem116	0.825401
AST7	Ripor1	0.820263
AST7	Myh9	0.814339
AST7	Eif4g1	0.813922
AST7	Anxa1	0.811952
AST7	Rai14	0.803101
AST7	Ltbp1	0.797618
AST7	Tgfb1	0.796304
AST7	Met	0.795883
AST8	Acta2	105780893054204
AST8	S100a6	0.997984
AST8	Cryab	0.963369
AST8	Ly6h	0.815007
AST8	Gstm1	0.809101
AST8	Mt3	0.755387
AST8	Fxyd1	0.725561
AST8	Gfap	0.723321
AST8	Sparc	0.716397
AST8	Aebp1	0.710985
AST8	Ucma	0.690715
AST8	Id4	0.688942
AST8	Sntn	0.681902
AST8	Krt15	0.669473
AST8	Crip1	0.668609
AST8	Tm4sf1	0.665637
AST8	Lmo4	0.661619
AST8	Gas6	0.660351
AST8	Pltp	0.652355
AST8	Tmem212	0.651551
AST8	Nnat	0.647628
AST8	Sncg	0.643323
AST8	Tagln	0.643117
AST8	Tppp3	0.638034
AST8	Rarres2	0.636695
AST8	Chchd10	0.634114
AST8	Ccdc153	0.632843
AST8	Cp	0.621323
AST8	Meig1	0.616264
AST8	CT010467.1	0.614841
AST8	Lbp	0.609301
AST8	Mlc1	0.608979
AST8	Dbi	0.608179
AST8	Ablim1	0.60807
AST8	Cnn3	0.601251
AST8	Sparcl1	0.595084
AST8	S100a1	0.589127
AST8	Map1lc3a	0.577998
AST8	Mt1	0.570378
AST8	Fam183b	0.570095
AST8	Bphl	0.570024
AST8	Aqp4	0.569365
AST8	Riiad1	0.569364
AST8	Nudt4	0.568828
AST8	Mia	0.568403
AST8	Ifitm3	0.566795
AST8	Ntrk2	0.565739
AST8	Crip2	0.561219
AST8	Folr1	0.56026
AST8	Tuba1a	0.558239
AST9	Fabp7	0.900606
AST9	Ascl1	0.873458
AST9	Slc1a3	0.866233
AST9	Slc1a2	0.819079
AST9	Mfge8	0.803551
AST9	Sox11	0.76323
AST9	Ccnd2	0.757589
AST9	Ppp1r14b	0.739677
AST9	Egfr	0.710894
AST9	Syt11	0.707597
AST9	Stmn1	0.705402
AST9	Ednrb	0.704343
AST9	Nrxn1	0.702604
AST9	Cspg5	0.693073
AST9	Ptprz1	0.692328
AST9	Tubb2b	0.672862
AST9	Ptn	0.649086
AST9	Gadd45g	0.609325
AST9	Mapt	0.589764
AST9	Sox4	0.580769
AST9	Gpm6b	0.561515
AST9	Tubb5	0.561204
AST9	Plpp3	0.557795
AST9	Phgdh	0.554313
AST9	Tspan7	0.546485
AST9	Auts2	0.541761
AST9	Zeb1	0.538214
AST9	Ntsr2	0.535406
AST9	Mdk	0.52415
AST9	Nasp	0.521189
AST9	Ddah1	0.520765
AST9	Dclk1	0.515694
AST9	Pantr1	0.514554
AST9	Rorb	0.492297
AST9	Dtna	0.488319
AST9	Igfbp5	0.487491
AST9	Gas5	0.47871
AST9	Gria2	0.476212
AST9	Tcf4	0.475905
AST9	Mcm6	0.474662
AST9	Ranbp1	0.470199
AST9	Naca	0.469812
AST9	Cdca7	0.464766
AST9	Lima1	0.463737
AST9	Mcm3	0.461515
AST9	Hes6	0.460949
AST9	Rtn1	0.459691
AST9	Bex2	0.453427
AST9	Lhx2	0.449837
AST9	Notch1	0.44878
