## Supplementary Table 4 for "Recurrent astrocyte transcriptional states with spatial and functional specialization are induced by brain metastases independently of their primary tumor origin"

### Sheet: Hoja1
RENACER Ids for Multiplex	Primary tumor
B22117	Control for optimizing the staining (Glioblastoma)
B22124	Lung cancer Brain Metastasis
B2459	Breast cancer Brain Metastasis
B2347	Melanoma Brain Metastasis
